# Electrostatic Fields Have Strong Repellency Effects Against *Culex pipiens*

**DOI:** 10.1101/2020.08.04.236828

**Authors:** Jonathan Tam

## Abstract

Currently, the most effective mosquito repellents employ the use of the chemical N, N-Diethyl-meta-toluamide (DEET), often considered the gold standard of repellents. However, as DEET continues to be widely used, it is beginning to lose efficacy as mosquitoes gradually gain resistance to it. Additionally, DEET only protects the skin that it is applied on, and therefore, it is difficult to achieve 100% repellency for the entire body. As urbanization and climate change continue to increase the threat of widespread mosquito-borne illnesses, new forms of repellents must be developed to combat the possibility of an epidemic. Previous studies indicate that a multitude of insects, including spiders, flies, and mosquitoes, avoid electrostatic fields at sufficiently high voltages. In this study, I evaluate if electrostatic fields can be used as a potential personal repellent against mosquitoes and an alternative to chemical sprays. I found that by charging the surface of a person’s body with a high voltage (9800V) but minuscule current, I created a safe and effective method that repels mosquitoes from landing on the skin. This method has similar efficacy to DEET, with near 100% repellency after 20 minutes of charging. It also has the advantage of not needing to be reapplied and provides full-body protection, allowing greater protection to the user than DEET. These results introduce a promising method of repelling mosquitoes, that used together with present-day chemical repellents, can help provide greater protection to malaria-endemic countries.
