## Supplementary material for "Electrostatic Fields Have Strong Repellency Effects Against *Culex pipiens*": Raw Data

### Sheet: Sheet1
Voltage (V)	Landings	Percent Repellency (%)		Time Charged	Landings	Percent Repellency %
0	20	16.6667		0	7	70.8333
0	19	20.8333		0	6	75
0	29	-20.8333		0	7	70.8333
0	25	-4.16667		0	4	83.3333
0	27	-12.5		0	5	79.1667
Average	24	0		Average	5.8	75.8333
1400	23	4.16667		± Standard Error	0.583	2.43
1400	15	37.5		5	6	75
1400	31	-29.1667		5	6	75
1400	28	-16.6667		5	5	79.1667
1400	26	-8.33333		5	5	79.1667
Average	24.6	-0.025		5	4	83.3333
± Standard Error	2.731	0.1138		Average	5.2	78.3333
2800	27	-12.5		± Standard Error	0.837	1.559
2800	28	-16.6667		10	2	91.6667
2800	32	-33.3333		10	1	95.8333
2800	24	0		10	3	87.5
2800	27	-12.5		10	2	91.6667
Average	27.6	-0.15		10	2	91.6667
± Standard Error	1.288	0.0537		Average	2	91.6667
4200	12	50		± Standard Error	0.707	1.318
4200	15	37.5		15	1	95.8333
4200	20	16.6667		15	1	95.8333
4200	24	0		15	2	91.6667
4200	23	4.16667		15	1	95.8333
Average	18.8	0.2167		15	2	91.6667
± Standard Error	2.311	0.0962		Average	1.4	94.1667
5600	11	54.1667		± Standard Error	0.548	1.021
5600	11	54.1667		20	0	100
5600	12	50		20	0	100
5600	22	8.33333		20	0	100
5600	14	41.6667		20	0	100
Average	14	0.4167		20	1	95.8333
± Standard Error	2.074	0.0864		Average	0.2	99.1667
7000	0	100		± Standard Error	0.447	0.833
7000	3	87.5		25	0	100
7000	6	75		25	0	100
7000	7	70.8333		25	0	100
7000	2	91.6667		25	0	100
Average	3.6	0.85		25	0	100
± Standard Error	1.288	0.0537		Average	0	100
8400	0	100		± Standard Error	0	0
8400	3	87.5		30	0	100
8400	2	91.6667		30	0	100
8400	3	87.5		30	0	100
8400	1	95.8333		30	0	100
Average	1.8	0.925		30	0	100
± Standard Error	0.583	0.0243		Average	0	100
9800	0	100		± Standard Error	0	0
9800	1	95.8333
9800	1	95.8333
9800	0	100
9800	1	95.8333
Average	0.6	0.975
± Standard Error	0.245	0.0102
